# City life: airborne DNA metagenomic biodiversity monitoring reveals dynamic changes across time and space

**DOI:** 10.64898/2026.08.31.747859

**Authors:** Ned Peel, Piotr Cuber, Darren Heavens, Michael Giolai, Samuel Martin, Mark Alston, Darren Chooneea, Pia Aanstad, Raju Misra, Richard M Leggett, Matthew D Clark

## Abstract

Airborne environmental DNA can capture biodiversity across the tree of life, but low sample biomass makes rapid, untargeted detection technically challenging. We combined 45-min air collection, nanopore sequencing and real-time taxonomic analysis in a shotgun metagenomic workflow capable of producing results within 3 hours. Across 77 samples from 13 London sites, including a year of weekly sampling at the Natural History Museum Wildlife Garden, we detected 1,916 species spanning bacteria, fungi, plants and animals. Communities varied spatially and seasonally, shifting from plant dominance in spring to ascomycete dominance in summer and basidiomycete dominance in late autumn and winter. Plant read abundance increased with upwind vegetation, linking airborne signals to surrounding habitat. Detection of catalogued garden plants depended on reference availability, dispersal biology, plant size and proximity to the collector. Together, these findings establish airborne shotgun metagenomics as a platform for rapid, repeated and scalable biodiversity assessment across space and time.
