## Supplementary Tables for "City life: airborne DNA metagenomic biodiversity monitoring reveals dynamic changes across time and space"

### Sheet: Supplementary_Table_S1
Table S1: DNA yields from London air sampling
	Post-extraction DNA conc. ng/ul				Post-extraction DNA ng
Location	LC	LB		Location	LC	LB
NHM	1.56	0.208		NHM	12.48	1.664
Vauxhall Bridge	0.388	0.312		Vauxhall Bridge	3.104	2.496
Pimlico	0.992	0.228		Pimlico	7.936	1.824
Victoria Station	0.462	0.236		Victoria Station	3.696	1.888
St James’s Park	0.42	0.274		St James’s Park	3.36	2.192
Regent’s Park	0.794	2.8		Regent’s Park	6.352	22.4
St Mary’s Hospital	1.17	1.72		St Mary’s Hospital	9.36	13.76
Marylebone	2.42	0.948		Marylebone	19.36	7.584
Piccadilly	0.68	1.02		Piccadilly	5.44	8.16
Trafalgar Square	7.70*	1.53		Trafalgar Square*	61.6	12.24
Embankment	0.558	0.256		Embankment	4.464	2.048
Monument	1.4	0.404		Monument	11.2	3.232
Liverpool Street	1.07	0.366		Liverpool Street	8.56	2.928
*Sample contaminated by aphid, ignored for High and Mean calculation				*Sample contaminated by aphid, ignored for High and Mean calculation
Low	0.388	0.208			3.104	1.664
High	2.42	2.8			19.36	22.4
Mean	0.992833	0.792462			7.94267	6.33969

### Sheet: Supplementary_Table_S2
Table S2: Summer 2019 (LC) Sequence read statistics
Pre-filtering												Post-filtering
Location	Barcode	Reads	Yield (bp)	Mean length (bp)	Max length (bp)	Read N50	Read L50	Q20 reads (%)	Q30 reads (%)	Mean Q score		Reads	Yield (bp)	Mean length (bp)	Max length (bp)	Read N50	Read L50	Q20 reads (%)	Q30 reads (%)	Mean Q score	Genera (0.005%)	Species (0.005%)
NHM	barcode03	1274710	890893928	698.9	21845	731	2846	74.1	47.32	14.65		241353	169633894	702.8	21825	732	2104	76.04	48.69	15.56	137	121
Vauxhall Bridge	barcode04	1512774	949178349	627.4	23062	653	2330	69.48	37.56	13.9		240510	151638297	630.5	23062	654	1679	71.6	38.81	14.78	203	248
Pimlico	barcode05	1105875	733327376	663.1	47595	690	2494	70.8	39.59	14.14		240746	160502799	666.7	47595	691	1857	72.76	40.76	14.98	141	155
Victoria Station	barcode06	4095964	2673018797	652.6	56837	684	3555	68.73	28.93	13.68		238362	156867563	658.1	7165	685	2074	70.91	29.91	14.49	252	309
St James’s Park	barcode07	1746178	1038450704	594.7	31506	622	2878	69.18	30.23	13.79		239298	143491575	599.6	7421	622	1870	71.15	31.19	14.52	203	270
Regent’s Park	barcode08	948251	547654131	577.5	16000	607	2788	69.06	34.38	13.69		238184	139162047	584.3	16000	608	1994	71.24	35.56	14.5	112	108
St Mary’s Hospital	barcode09	2915495	2276924768	781	47072	841	3743	69.43	30.76	13.74		238228	187920495	788.8	9018	843	2480	71.7	31.78	14.61	225	265
Marylebone	barcode10	3029028	2046609366	675.7	45596	720	2992	70.63	34.41	13.95		238379	162559582	681.9	28495	719	1970	72.92	35.63	14.86	208	215
Piccadilly	barcode11	2181716	1438693189	659.4	59081	688	2781	68.91	30.13	13.65		237582	157376554	662.4	13285	688	1940	71.7	31.45	14.71	214	238
Trafalgar Square	barcode12	1803115	1023914905	567.9	67556	603	2351	72.09	32.52	14.25		239579	137161970	572.5	67556	603	1598	74.2	33.5	15.12	70	57
Embankment	barcode01	1587031	1004936569	633.2	17680	663	2944	70.71	33.41	14.08		240464	153338572	637.7	7909	665	2046	72.66	34.4	14.87	204	227
Monument	barcode02	1885115	1316186203	698.2	78223	732	3334	69.62	30.8	13.83		239007	167788971	702	10936	733	2280	71.85	31.88	14.71	239	291
Liverpool Street	barcode03	902111	627098228	695.1	10988	732	2727	71.94	37.22	14.21		239953	168005483	700.2	10988	733	2148	74.11	38.47	15.11	202	212
Mean		2043373	1390623318	672.929	46599.4	711.286	2981.71	70.4757	32.75	13.9586		239027	162021661	677.929	21169.6	712	2066	72.7343	33.8729	14.8557	194.571	215
Median		1885115	1316186203	675.7	47072	720	2944	70.63	32.52	13.95		239007	162559582	681.9	10988	719	2046	72.66	33.5	14.86	208	227

### Sheet: Supplementary_Table_S3
Table S3: Spring 2021 (LB) Sequence read statistics
Pre-filtering												Post-filtering
Location	Barcode	Reads	Yield (bp)	Mean length (bp)	Max length (bp)	Read N50	Read L50	Q20 reads (%)	Q30 reads (%)	Mean Q score		Reads	Yield (bp)	Mean length (bp)	Max length (bp)	Read N50	Read L50	Q20 reads (%)	Q30 reads (%)	Mean Q score	Genera (0.005%)	Species (0.005%)
NHM	barcode01	305614	412961061	1351.3	329790	2350	7354	60.57	27.44	12.66		215805	322017543	1492.2	63687	2351	6802	62.64	28.48	13.31	141	145
Vauxhall Bridge	barcode02	284918	387707993	1360.8	144201	2369	6885	58.99	22.88	12.46		213093	323744528	1519.3	134487	2365	6537	61.04	23.76	13.1	156	202
Pimlico	barcode03	97315	94904578	975.2	109307	2074	4235	59.41	22.83	12.52		66025	88940536	1347.1	21521	2104	4108	61.76	23.91	13.25	123	117
Victoria Station	barcode04	330086	425640908	1289.5	335853	2281	7226	59.97	25.66	12.61		212508	307554520	1447.3	53261	2291	6536	62.03	26.64	13.25	153	206
St James’s Park	barcode05	263427	317487517	1205.2	78612	2181	6761	60.92	23.4	13		212043	290873221	1371.8	34152	2196	6562	62.27	23.99	13.43	147	183
Regent’s Park	barcode07	275333	382266543	1388.4	294592	2465	7255	60.66	23.94	12.79		217425	334524343	1538.6	72086	2473	6967	62.24	24.65	13.28	157	223
St Mary’s Hospital	barcode01	279654	243944179	872.3	330835	1584	5960	58.82	23.74	12.47		198895	205923236	1035.3	78924	1606	5622	60.93	24.71	13.17	168	225
Marylebone	barcode02	362073	372194522	1028	377092	1949	7274	57.24	23.19	12.17		200720	241335735	1202.4	51497	1955	6275	59.52	24.22	12.88	160	192
Piccadilly	barcode03	228140	172087060	754.3	454563	1558	4737	58.75	15.51	12.81		151719	159588725	1051.9	118995	1592	4629	61.1	16.07	13.72	62	59
Trafalgar Square	barcode04	456712	397274127	869.9	312546	1514	5877	59.46	17.63	12.92		197290	206389057	1046.1	187701	1533	4854	61.37	18.1	13.64	104	92
Embankment	barcode05	281566	203766677	723.7	93682	1214	4053	61.14	9.79	13.98		191761	173100729	902.7	93682	1239	3861	62.29	9.69	14.54	62	49
Monument	barcode06	135932	147480965	1085	200908	1992	4590	58.85	22.68	12.64		108406	141106378	1301.6	22146	2015	4520	60.5	23.43	13.15	218	291
Liverpool Street	barcode07	203035	144014579	709.3	191908	1344	4180	58.44	15.38	12.79		142538	134374497	942.7	30189	1378	4085	60.57	15.88	13.61	117	117
Mean		278159	2.40109e+08	863.214	280219	1593.57	5238.71	58.9571	18.2743	12.8257		170190	1.8026e+08	1068.96	83304.9	1616.86	4835.14	60.8971	18.8714	13.53	127.286	146.429
Median		279654	203766677	869.9	312546	1558	4737	58.82	17.63	12.79		191761	173100729	1046.1	78924	1592	4629	60.93	18.1	13.61	117	117

### Sheet: Supplementary_Table_S4
Table S4: Weekly collection DNA yield
Sample	Collection date	Post-extraction DNA conc. (ng/µL)	Post-extraction DNA yield (ng)	Post-endonuclease DNA conc. (ng/µL)	Post-endonuclease DNA yield (ng)
S1	2020-07-16	0.122	0.98	50.4	453.6
S2	2020-07-20	0.14	1.12	191	1719
S3	2020-07-29	0.385	3.08	390	3510
S4	2020-08-03	0.135	1.08	23	207
S5	2020-08-10	0.399	3.2	10.1	90.9
S6	2020-08-17	0.184	1.5	266	2394
S7	2020-08-28	0.192	1.5	386	3474
S8	2020-09-02	0.426	3.4	53.6	482.4
S9	2020-09-09	0.453	3.6	26.4	237.6
S10	2020-09-24	0.432	3.5	98	882
S11	2020-09-30	0.402	3.2	32.2	289.8
S12	2020-10-07	0.261	2.1	55	495
S13	2020-10-14	0.624	4.99	32	288
S14	2020-10-22	0.417	3.34	178	1602
S15	2020-10-28	0.536	4.29	29.4	264.6
S16	2020-11-04	0.272	2.18	19.4	174.6
S17	2020-11-11	0.702	5.61	10.5	94.5
S18	2020-11-18	0.468	3.74	44.8	403.2
S19	2020-11-26	0.554	4.43	10.5	94.5
S20	2020-12-02	0.538	4.3	4.44	39.96
S21	2020-12-09	0.562	4.5	46.6	419.4
S22	2020-12-17	0.114	0.912	33.2	298.8
S23	2020-12-22	Too low	–	21.4	192.6
S24	2020-12-31	Too low	–	0.0947	0.853
S25	2021-01-07	Too low	–	5	45
S26	2021-01-15	0.32	2.56	1.44	12.96
S27	2021-01-20	0.142	1.14	65.4	588.6
S28	2021-01-26	0.136	1.09	8.46	76.14
S29	2021-02-02	0.44	3.52	75.6	680.4
S30	2021-02-09	1.77	14.16	98.8	889.2
S31	2021-02-16	0.276	2.21	7.96	71.64
S32	2021-02-23	9.02	72.16	266	2394
S33	2021-03-01	0.416	3.33	16.3	146.7
S34	2021-03-08	0.352	2.82	8.4	75.6
S35	2021-03-15	0.352	2.81	54	486
S36	2021-03-24	0.658	5.26	28	252
S37	2021-03-31	3.74	29.92	60	540
S38	2021-04-07	1.24	9.92	33.6	302.4
S39	2021-04-12	0.126	1.01	13.4	120.6
S40	2021-04-19	3.04	24.32	25.6	230.4
S41	2021-04-29	1.4	11.2	2	18
S42	2021-05-06	0.538	4.304	–	–
S43	2021-05-11	–	–	20	200
S44	2021-05-17	0.158	1.264	105	1050
S45	2021-05-25	–	–	163	1630
S46	2021-06-01	0.438	3.504	115	1150
S47	2021-06-08	0.36	2.88	73.2	732
S48	2021-06-15	–	–	31.4	282.6
S49	2021-06-21	–	–	56.6	509.4
S50	2021-06-30	–	–	98	882
S51	2021-07-07	0.41	3.28	141	126
SN1		–	–	5.68	51.12
SN2		–	–	–	–
Mean			6.26079
Min			0.912
Max			72.16
Mean Spring			8.74164
Mean Summer			2.2124
Mean Autumn			3.69833
Mean Winter			10.6552

### Sheet: Supplementary_Table_S5
Table S5: Weekly collection read statistics
	Pre-filtering												Post-filtering
Sample	Collection date	Barcode	Reads	Yield (bp)	Mean length (bp)	Max length (bp)	Read N50	Read L50	Q20 reads (%)	Q30 reads (%)	Mean Q score		Reads	Yield (bp)	Mean length (bp)	Max length (bp)	Read N50	Read L50	Q20 reads (%)	Q30 reads (%)	Mean Q score	Genera (0.005%)	Species (0.005%)
S01	2020-07-16	barcode01	63914	86413841	1352	43905	2549	4373	60.86	32.01	12.68		55487	82722685	1490.8	43905	2562	4265	63	33	13.24	264	352
S02	2020-07-20	barcode02	61768	67961857	1100.3	20416	1768	3448	61.12	29.09	12.87		55045	65343774	1187.1	20416	1773	3384	63	30	13.35	154	167
S03	2020-07-29	barcode01	431980	1135436925	2628.4	126053	5186	13655	60.25	27.64	12.69		227479	637798528	2803.8	85955	5193	11011	62	28	13.11	218	277
S04	2020-08-03	barcode02	43725	45745330	1046.2	527393	2514	2949	58.13	29.76	11.94		28973	42087829	1452.7	36488	2517	2845	62	32	13.04	205	270
S05	2020-08-10	barcode03	32431	25223803	777.8	1084591	3583	773	42.79	19.51	8.13		11738	15751702	1341.9	365041	2157	1366	63	29	13.33	153	178
S06	2020-08-17	barcode04	200286	469336349	2343.3	175286	4936	9822	60.71	29.11	12.71		174283	453883257	2604.3	59752	4946	9690	62	30	13.17	190	230
S07	2020-08-28	barcode05	636495	1769503584	2780.1	70113	5556	16158	60.6	27.7	12.71		228969	672104340	2935.4	61475	5567	11454	62	28	13.18	233	294
S08	2020-09-02	barcode06	243097	568226716	2337.4	1068626	4460	10231	62.01	31.44	12.68		216790	545856059	2517.9	69381	4446	10111	64	33	13.3	193	232
S09	2020-09-09	barcode07	84365	67022934	794.4	133586	1542	3686	60.03	29.08	12.58		61073	63098502	1033.2	71225	1568	3577	62	30	13.22	208	218
S10	2020-09-24	barcode08	377773	826755142	2188.5	198592	3926	11203	61.03	27.97	12.85		231373	533303490	2305	49697	3937	9649	62	29	13.24	207	256
S11	2020-09-30	barcode09	113380	196732720	1735.2	88250	3474	6663	60.1	30.82	12.76		98676	190851517	1934.1	56548	3490	6562	61	32	13.16	251	315
S12	2020-10-07	barcode10	190758	397467477	2083.6	61874	3700	8449	61.06	30.7	12.62		171993	383260497	2228.3	44939	3704	8326	63	32	13.14	263	307
S13	2020-10-14	barcode03	118104	218399837	1849.2	748543	3963	6527	58.29	27.93	11.86		88365	203178831	2299.3	176035	3924	6364	61	30	12.81	225	250
S14	2020-10-22	barcode06	394672	966394457	2448.6	53418	4298	11809	61.3	29.43	12.85		235639	597783708	2536.9	53418	4316	10089	62	30	13.23	155	162
S15	2020-10-28	barcode04	180370	443638526	2459.6	75752	4357	9091	61.13	29.74	12.56		162564	424695964	2612.5	75752	4355	8946	63	31	13.21	226	252
S16	2020-11-04	barcode05	122329	267395145	2185.9	61308	3897	7310	60.82	29.88	12.51		108506	256391353	2362.9	45721	3899	7175	63	31	13.07	292	322
S17	2020-11-11	barcode10	77815	71028513	912.8	131731	1377	3016	61.04	32.01	12.95		69400	68632632	988.9	48899	1384	2983	62	33	13.47	132	127
S18	2020-11-18	barcode07	275737	321764227	1166.9	253591	1829	6215	57.06	20.42	12.2		221121	276355786	1249.8	56189	1814	5917	59	21	12.83	176	176
S19	2020-11-26	barcode11	1176307	1668386365	1418.3	283696	2148	9837	57.39	27.8	12.36		230035	339836468	1477.3	27497	2152	6465	59	29	12.95	145	148
S20	2020-12-02	barcode12	658316	697431536	1059.4	195160	1562	6408	58.79	26.51	12.75		231793	256808869	1107.9	20038	1571	4951	60	27	13.15	298	362
S21	2020-12-09	barcode06	243928	355952958	1459.3	30781	2348	6793	64.44	34.14	13.27		225490	345570362	1532.5	30781	2354	6725	66	35	13.76	151	153
S22	2020-12-17	barcode01	707363	825999755	1167.7	328014	1860	7677	59.92	30.94	12.47		222543	279171786	1254.5	52261	1869	5752	62	32	13.07	147	142
S23	2020-12-22	barcode02	576597	798933481	1385.6	298136	2264	9112	58.52	28.17	12.35		224049	331796224	1480.9	230477	2270	7007	60	29	12.88	195	198
S24	2020-12-31	barcode03	61960	8868137	143.1	229857	161	1200	47.69	17.09	9.99		8416	3588222	426.4	47200	548	775	60	24	12.8	65	64
S25	2021-01-07	barcode04	265294	272406507	1026.8	297499	1737	5859	58.42	28.25	12.24		207850	242365702	1166.1	270166	1753	5630	61	30	12.96	226	280
S26	2021-01-15	barcode05	338796	227394812	671.2	154958	977	4131	60.06	29.08	12.64		213407	159670842	748.2	16095	994	3746	62	30	13.18	143	145
S27	2021-01-20	barcode06	676963	1133987948	1675.1	46980	2910	11258	60.98	31.59	12.69		229739	405168180	1763.6	46980	2927	8216	63	32	13.15	162	158
S28	2021-01-26	barcode07	379023	375532390	990.8	78580	1684	7100	60.14	30.03	12.6		217517	237762136	1093.1	29658	1708	6144	62	31	13.11	135	138
S29	2021-02-02	barcode01	481272	672326290	1397	239736	2405	9276	62.01	33.29	12.82		221674	335585029	1513.9	49482	2417	7387	64	34	13.43	118	104
S30	2021-02-09	barcode02	711406	778865668	1094.8	311188	1808	8359	63.54	31.66	13.18		219925	263912563	1200	28277	1820	5989	65	33	13.72	53	51
S31	2021-02-16	barcode03	203046	151360514	745.4	721308	1472	4925	59.95	29.46	12.39		145022	139888187	964.6	29140	1505	4803	63	31	13.35	138	139
S32	2021-02-23	barcode04	634240	835171344	1316.8	134611	2278	8479	63.17	28.16	13.13		220065	316191040	1436.8	32444	2294	6451	65	29	13.74	19	25
S33	2021-03-01	barcode05	563025	499125630	886.5	238304	1533	8381	61.21	27.15	12.91		212242	212294662	1000.2	95792	1560	6266	63	28	13.4	182	216
S34	2021-03-08	barcode06	578032	457116834	790.8	74369	1256	7123	61.18	26.69	12.88		215579	188515349	874.5	21429	1272	5376	63	28	13.42	137	158
S35	2021-03-15	barcode07	909757	1144894634	1258.5	502968	2178	9338	61.08	26.47	12.87		218298	302301418	1384.8	44277	2186	6489	63	27	13.34	107	99
S36	2021-03-24	barcode01	169140	157748021	932.6	361472	1844	5604	50.77	16.45	11.18		121723	140379575	1153.3	51152	1866	5378	55	18	12.33	126	114
S37	2021-03-31	barcode02	230156	182356304	792.3	206269	1548	6666	51.65	19.11	11.33		178288	165136074	926.2	206269	1566	6374	55	21	12.16	83	72
S38	2021-04-07	barcode03	179317	251239154	1401.1	198323	3277	7527	51.82	19.67	11.23		135905	229686867	1690.1	148427	3299	7213	55	21	12.09	213	228
S39	2021-04-12	barcode04	208547	300869083	1442.7	222840	3390	8027	51.16	20.27	11.12		162517	273308915	1681.7	97261	3403	7679	55	22	12	244	241
S40	2021-04-19	barcode05	275657	283403408	1028.1	156667	2457	8350	53.95	18.44	11.71		208146	238238595	1144.6	46992	2515	7760	57	20	12.44	73	71
S41	2021-04-29	barcode06	180351	235654993	1306.6	92027	2702	6773	53.08	19.73	11.51		147281	216946455	1473	92027	2705	6543	56	21	12.31	95	74
S42	2021-05-06	barcode07	71193	97072203	1363.5	29395	3029	4443	51.43	20.43	11.24		50124	88867284	1772.9	29395	3070	4234	55	22	12.01	324	402
S43	2021-05-11	barcode05	218306	312249275	1430.3	83771	2285	6476	55.83	23.25	11.83		191590	293611343	1532.5	28109	2288	6350	58	24	12.49	222	251
S44	2021-05-17	barcode08	301865	380337075	1260	25674	2091	6962	56.08	26.63	11.61		214156	293376003	1369.9	25674	2096	6414	59	28	12.33	170	185
S45	2021-05-25	barcode09	389090	616544785	1584.6	796784	2873	9128	56.68	26.34	11.73		214338	372138783	1736.2	43088	2867	7748	59	28	12.39	191	226
S46	2021-06-01	barcode10	254098	316715915	1246.4	31313	2087	6601	56.76	22.92	11.96		216118	293844922	1359.7	31313	2089	6427	59	24	12.6	178	170
S47	2021-06-08	barcode11	403922	492008632	1218.1	126988	2186	7832	54.55	20.04	11.7		203787	280444452	1376.2	28347	2186	6602	58	21	12.59	230	271
S48	2021-06-15	barcode08	316890	285233262	900.1	45728	1458	5575	58.12	13.04	13.32		213183	214885930	1008	30076	1465	5037	60	13	13.98	98	73
S49	2021-06-21	barcode09	580176	679098095	1170.5	184620	1904	7015	56.05	26.14	11.74		218666	275214621	1258.6	27460	1914	5615	58	27	12.37	151	143
S50	2021-06-30	barcode10	341830	338176567	989.3	30885	1643	6094	58.98	18.24	12.99		213983	235514858	1100.6	30885	1650	5442	61	19	13.63	108	98
S51	2021-07-07	barcode11	1155358	1737168928	1503.6	331717	2576	10620	53.92	24.83	11.26		216155	343250697	1588	27596	2568	6927	58	27	12.17	171	151
		Mean	354710	500276037	1377.39	235562	2565.61	7339.75	57.9931	26.201	12.2186		172884	271144566	1538.85	67390.2	2554.88	6345.67	60.7451	27.5882	12.9882	173.392	190.882
		Median	275657	355952958	1260	156667	2278	7100	59.92	27.8	12.56		213183	263912563	1436.8	46980	2270	6414	62	29	13.14	171	176
		Minimum	32431	8868137	143.1	20416	161	773	42.79	13.04	8.13		8416	3588222	426.4	16095	548	775	55	13	12	19	25
		Maximum	1176307	1769503584	2780.1	1084591	5556	16158	64.44	34.14	13.32		235639	672104340	2935.4	365041	5567	11454	66	35	13.98	324	402

### Sheet: Supplementary_Table_S6
Table S6: Weekly collection AMR genes by gene
Sample	Collection date	Gene	Short name	Drug class	Resistance mechanism	Read count	Accuracy	Top taxa
S03	2020-07-29	lnuA	lnuA	lincosamide antibiotic	antibiotic inactivation	3	91.83	Lactobacillales (3 reads)
S04	2020-08-03	lnuA	lnuA	lincosamide antibiotic	antibiotic inactivation	13	91.21	Staphylococcus (5 reads); Staphylococcus haemolyticus (4 reads); Staphylococcaceae (3 reads); Bacteria (1 reads)
S04	2020-08-03	qacG	qacG	disinfecting agents and antiseptics	antibiotic efflux	1	95.54	Staphylococcus (1 reads)
S06	2020-08-17	qacG	qacG	disinfecting agents and antiseptics	antibiotic efflux	16	95.62	Staphylococcus aureus (13 reads); Staphylococcus (2 reads); Staphylococcaceae (1 reads)
S08	2020-09-02	ANT(4')-Ia	ANT(4')-Ia	aminoglycoside antibiotic	antibiotic inactivation	228	95.13	Staphylococcus aureus (135 reads); Staphylococcaceae (63 reads); Bacilli (24 reads); Staphylococcus (4 reads); Bacteria (2 reads)
S08	2020-09-02	Erm(36)	Erm(36)	lincosamide antibiotic;macrolide antibiotic;streptogramin A antibiotic;streptogramin B antibiotic;streptogramin antibiotic	antibiotic target alteration	27	94.57	Micrococcus luteus (27 reads)
S08	2020-09-02	FosX	FosX	phosphonic acid antibiotic	antibiotic inactivation	1	96.32	Listeria monocytogenes (1 reads)
S08	2020-09-02	IreK	IreK	cephalosporin	reduced permeability to antibiotic	1	93.49	Enterococcus faecalis (1 reads)
S08	2020-09-02	Listeria monocytogenes mprF	Lmon_mprF	peptide antibiotic	antibiotic target alteration	3	94.65	Listeria (2 reads); Listeria monocytogenes (1 reads)
S08	2020-09-02	Staphylococcus aureus LmrS	Saur_LmrS	aminoglycoside antibiotic;diaminopyrimidine antibiotic;macrolide antibiotic;oxazolidinone antibiotic;phenicol antibiotic	antibiotic efflux	4	96.51	Staphylococcus aureus (4 reads)
S08	2020-09-02	Staphylococcus aureus norA	Saur_norA	fluoroquinolone antibiotic	antibiotic efflux	1	92.86	Staphylococcus aureus (1 reads)
S08	2020-09-02	bmr	bmr	disinfecting agents and antiseptics;fluoroquinolone antibiotic;nucleoside antibiotic;phenicol antibiotic	antibiotic efflux	1	90.51	Bacillus subtilis group (1 reads)
S08	2020-09-02	efrA	efrA	fluoroquinolone antibiotic;macrolide antibiotic;rifamycin antibiotic	antibiotic efflux	1	92.58	Enterococcus faecalis (1 reads)
S08	2020-09-02	kdpD	kdpD	aminoglycoside antibiotic	antibiotic efflux	1	96.9	Staphylococcus aureus (1 reads)
S08	2020-09-02	lin	lin	lincosamide antibiotic	antibiotic inactivation	3	92.06	Listeria monocytogenes (3 reads)
S08	2020-09-02	mepA	mepA	glycylcycline;tetracycline antibiotic	antibiotic efflux	1	95.67	Staphylococcus aureus (1 reads)
S08	2020-09-02	mepR	mepR	glycylcycline;tetracycline antibiotic	antibiotic efflux	1	96.68	Staphylococcus aureus (1 reads)
S08	2020-09-02	mgrA	mgrA	cephalosporin;disinfecting agents and antiseptics;fluoroquinolone antibiotic;penam;peptide antibiotic;tetracycline antibiotic	antibiotic efflux	1	97.35	Staphylococcus aureus (1 reads)
S08	2020-09-02	norB	norB	fluoroquinolone antibiotic	antibiotic efflux	6	90.74	Listeria monocytogenes (6 reads)
S08	2020-09-02	norC	norC	disinfecting agents and antiseptics;fluoroquinolone antibiotic	antibiotic efflux	1	92.92	Staphylococcus aureus (1 reads)
S08	2020-09-02	qacG	qacG	disinfecting agents and antiseptics	antibiotic efflux	710	94.69	Staphylococcus aureus (385 reads); Staphylococcus (281 reads); Staphylococcaceae (42 reads); Bacteria (2 reads)
S08	2020-09-02	sdrM	sdrM	disinfecting agents and antiseptics;fluoroquinolone antibiotic	antibiotic efflux	1	96.21	Staphylococcus aureus (1 reads)
S08	2020-09-02	tet(L)	tet(L)	tetracycline antibiotic	antibiotic efflux	294	94.74	Staphylococcus aureus (139 reads); Staphylococcaceae (63 reads); Staphylococcus (34 reads); Bacteria (28 reads); Bacilli (26 reads); Bacillales (3 reads); Lactobacillales (1 reads)
S09	2020-09-09	cmx	cmx	phenicol antibiotic	antibiotic efflux	8	95.11	Bacteria (7 reads); Paenarthrobacter ureafaciens (1 reads)
S10	2020-09-24	tet(K)	tet(K)	tetracycline antibiotic	antibiotic efflux	2	93.13	Staphylococcus equorum (2 reads)
S10	2020-09-24	tet(L)	tet(L)	tetracycline antibiotic	antibiotic efflux	1	98.25	Bacilli (1 reads)
S11	2020-09-30	ANT(4')-Ia	ANT(4')-Ia	aminoglycoside antibiotic	antibiotic inactivation	2	94.2	Staphylococcaceae (2 reads)
S11	2020-09-30	tet(L)	tet(L)	tetracycline antibiotic	antibiotic efflux	4	95.42	Staphylococcaceae (2 reads); Bacilli (2 reads)
S12	2020-10-07	ANT(3'')-IIc	ANT(3'')-IIc	aminoglycoside antibiotic	antibiotic inactivation	2	95.22	cellular organisms (2 reads)
S12	2020-10-07	ANT(4')-Ia	ANT(4')-Ia	aminoglycoside antibiotic	antibiotic inactivation	2	96.42	Staphylococcus aureus (2 reads)
S12	2020-10-07	APH(3'')-Ib	APH(3'')-Ib	aminoglycoside antibiotic	antibiotic inactivation	13	94.48	Gammaproteobacteria (6 reads); Bacteria (3 reads); Enterobacterales (2 reads); Pseudomonadota (1 reads); Corynebacterium (1 reads)
S12	2020-10-07	APH(6)-Id	APH(6)-Id	aminoglycoside antibiotic	antibiotic inactivation	24	94.89	Gammaproteobacteria (13 reads); Bacteria (6 reads); Enterobacterales (2 reads); Pseudomonadota (1 reads); Paracoccus liaowanqingii (1 reads); Corynebacterium (1 reads)
S12	2020-10-07	aadA27	aadA27	aminoglycoside antibiotic	antibiotic inactivation	3	98.16	cellular organisms (3 reads)
S12	2020-10-07	abcA	abcA	cephalosporin;penam;peptide antibiotic	antibiotic efflux	1	94.96	Aspergillus fumigatus (1 reads)
S12	2020-10-07	lnuA	lnuA	lincosamide antibiotic	antibiotic inactivation	3	91.67	Aerococcus urinaeequi (3 reads)
S12	2020-10-07	tet(L)	tet(L)	tetracycline antibiotic	antibiotic efflux	3	94.33	Staphylococcus aureus (1 reads); Staphylococcus (1 reads); Bacteria (1 reads)
S13	2020-10-14	ANT(4')-Ia	ANT(4')-Ia	aminoglycoside antibiotic	antibiotic inactivation	8	96.64	Staphylococcus aureus (8 reads)
S13	2020-10-14	qacG	qacG	disinfecting agents and antiseptics	antibiotic efflux	22	95.74	Staphylococcus (17 reads); Staphylococcus aureus (5 reads)
S13	2020-10-14	tet(L)	tet(L)	tetracycline antibiotic	antibiotic efflux	7	95.18	Staphylococcus aureus (6 reads); Bacilli (1 reads)
S14	2020-10-22	ANT(4')-Ia	ANT(4')-Ia	aminoglycoside antibiotic	antibiotic inactivation	1	98.83	Staphylococcaceae (1 reads)
S14	2020-10-22	qacG	qacG	disinfecting agents and antiseptics	antibiotic efflux	8	96.17	Staphylococcus aureus (4 reads); Staphylococcus (3 reads); Staphylococcaceae (1 reads)
S14	2020-10-22	tet(38)	tet(38)	tetracycline antibiotic	antibiotic efflux	1	90.41	Staphylococcus aureus (1 reads)
S14	2020-10-22	tet(L)	tet(L)	tetracycline antibiotic	antibiotic efflux	7	92	Bacteria (4 reads); Staphylococcus (2 reads); Staphylococcaceae (1 reads)
S15	2020-10-28	ANT(4')-Ia	ANT(4')-Ia	aminoglycoside antibiotic	antibiotic inactivation	3	91.26	Staphylococcus aureus (2 reads); Staphylococcaceae (1 reads)
S15	2020-10-28	lmrB	lmrB	lincosamide antibiotic;nucleoside antibiotic	antibiotic efflux	1	90.93	Bacillus subtilis group (1 reads)
S15	2020-10-28	lnuA	lnuA	lincosamide antibiotic	antibiotic inactivation	1	92.86	Staphylococcus haemolyticus (1 reads)
S15	2020-10-28	qacG	qacG	disinfecting agents and antiseptics	antibiotic efflux	8	95.95	Staphylococcus (5 reads); Staphylococcus aureus (2 reads); Staphylococcus sp. (1 reads)
S16	2020-11-04	qacG	qacG	disinfecting agents and antiseptics	antibiotic efflux	11	93.26	Staphylococcus (7 reads); Staphylococcus aureus (3 reads); Staphylococcaceae (1 reads)
S16	2020-11-04	tet(L)	tet(L)	tetracycline antibiotic	antibiotic efflux	2	98	Staphylococcaceae (1 reads); Staphylococcus aureus (1 reads)
S17	2020-11-11	ANT(4')-Ia	ANT(4')-Ia	aminoglycoside antibiotic	antibiotic inactivation	1	95.73	Bacilli (1 reads)
S17	2020-11-11	lnuA	lnuA	lincosamide antibiotic	antibiotic inactivation	1	93.84	Bacilli (1 reads)
S17	2020-11-11	qacG	qacG	disinfecting agents and antiseptics	antibiotic efflux	10	95.39	Staphylococcaceae (5 reads); Staphylococcus (5 reads)
S18	2020-11-18	ANT(4')-Ia	ANT(4')-Ia	aminoglycoside antibiotic	antibiotic inactivation	45	94.91	Staphylococcus aureus (30 reads); Staphylococcaceae (12 reads); Bacilli (3 reads)
S18	2020-11-18	kdpD	kdpD	aminoglycoside antibiotic	antibiotic efflux	3	95.47	Staphylococcus aureus (3 reads)
S18	2020-11-18	lnuA	lnuA	lincosamide antibiotic	antibiotic inactivation	6	94.43	Lactobacillales (5 reads); Staphylococcus nepalensis (1 reads)
S18	2020-11-18	qacG	qacG	disinfecting agents and antiseptics	antibiotic efflux	214	95.19	Staphylococcus (118 reads); Staphylococcus aureus (79 reads); Staphylococcaceae (14 reads); Bacteria (2 reads); Sphingobacterium multivorum (1 reads)
S18	2020-11-18	spd	spd	aminoglycoside antibiotic	antibiotic inactivation	2	93.73	Staphylococcaceae (1 reads); Staphylococcus aureus (1 reads)
S18	2020-11-18	tet(L)	tet(L)	tetracycline antibiotic	antibiotic efflux	54	94.76	Bacteria (18 reads); Staphylococcus aureus (17 reads); Staphylococcaceae (10 reads); Staphylococcus (4 reads); Bacilli (4 reads); Bacillales (1 reads)
S19	2020-11-26	ANT(4')-Ia	ANT(4')-Ia	aminoglycoside antibiotic	antibiotic inactivation	90	94.29	Staphylococcus aureus (56 reads); Staphylococcaceae (19 reads); Bacilli (13 reads); Staphylococcus (1 reads); Bacteria (1 reads)
S19	2020-11-26	norC	norC	disinfecting agents and antiseptics;fluoroquinolone antibiotic	antibiotic efflux	1	92.27	Staphylococcus aureus (1 reads)
S19	2020-11-26	qacG	qacG	disinfecting agents and antiseptics	antibiotic efflux	169	94.4	Staphylococcus (109 reads); Staphylococcaceae (35 reads); Staphylococcus aureus (22 reads); Unassigned (2 reads); Bacteria (1 reads)
S19	2020-11-26	tet(38)	tet(38)	tetracycline antibiotic	antibiotic efflux	1	98.63	Staphylococcus aureus (1 reads)
S19	2020-11-26	tet(K)	tet(K)	tetracycline antibiotic	antibiotic efflux	4	91.27	Staphylococcus (3 reads); Staphylococcus aureus (1 reads)
S19	2020-11-26	tet(L)	tet(L)	tetracycline antibiotic	antibiotic efflux	98	94.61	Staphylococcus aureus (31 reads); Staphylococcaceae (22 reads); Bacteria (18 reads); Staphylococcus (14 reads); Bacilli (9 reads); Lactobacillales (3 reads); Bacillales (1 reads)
S20	2020-12-02	ANT(4')-Ia	ANT(4')-Ia	aminoglycoside antibiotic	antibiotic inactivation	58	95.05	Staphylococcus aureus (19 reads); Bacilli (18 reads); Staphylococcaceae (17 reads); Bacteria (2 reads); Staphylococcus (1 reads); Unassigned (1 reads)
S20	2020-12-02	Listeria monocytogenes mprF	Lmon_mprF	peptide antibiotic	antibiotic target alteration	1	94.4	Listeria monocytogenes (1 reads)
S20	2020-12-02	kdpD	kdpD	aminoglycoside antibiotic	antibiotic efflux	2	94.91	Staphylococcus aureus (2 reads)
S20	2020-12-02	lnuA	lnuA	lincosamide antibiotic	antibiotic inactivation	1	97.06	Staphylococcaceae (1 reads)
S20	2020-12-02	qacG	qacG	disinfecting agents and antiseptics	antibiotic efflux	71	95.21	Staphylococcus (57 reads); Staphylococcaceae (13 reads); Staphylococcus aureus (1 reads)
S20	2020-12-02	tet(L)	tet(L)	tetracycline antibiotic	antibiotic efflux	66	95.19	Staphylococcaceae (16 reads); Staphylococcus (13 reads); Bacilli (12 reads); Staphylococcus aureus (11 reads); Bacteria (9 reads); Bacillales (2 reads); Lactobacillales (2 reads); Terrabacteria group (1 reads)
S21	2020-12-09	ANT(4')-Ia	ANT(4')-Ia	aminoglycoside antibiotic	antibiotic inactivation	26	94.53	Staphylococcus aureus (14 reads); Staphylococcaceae (9 reads); Bacilli (2 reads); Bacteria (1 reads)
S21	2020-12-09	Listeria monocytogenes mprF	Lmon_mprF	peptide antibiotic	antibiotic target alteration	1	95.15	Listeria monocytogenes (1 reads)
S21	2020-12-09	qacG	qacG	disinfecting agents and antiseptics	antibiotic efflux	29	94.79	Staphylococcus (21 reads); Staphylococcaceae (5 reads); Staphylococcus aureus (3 reads)
S21	2020-12-09	tet(L)	tet(L)	tetracycline antibiotic	antibiotic efflux	27	94.53	Bacilli (6 reads); Staphylococcus (6 reads); Bacteria (6 reads); Staphylococcaceae (5 reads); Staphylococcus aureus (3 reads); Bacillales (1 reads)
S23	2020-12-22	Listeria monocytogenes mprF	Lmon_mprF	peptide antibiotic	antibiotic target alteration	1	91.87	Listeria monocytogenes (1 reads)
S23	2020-12-22	mphE	mphE	macrolide antibiotic	antibiotic inactivation	1	92.14	Gammaproteobacteria (1 reads)
S23	2020-12-22	msrE	msrE	macrolide antibiotic;streptogramin antibiotic	antibiotic target protection	1	90.16	Gammaproteobacteria (1 reads)
S23	2020-12-22	qacG	qacG	disinfecting agents and antiseptics	antibiotic efflux	6	96.11	Staphylococcus (4 reads); Staphylococcaceae (2 reads)
S23	2020-12-22	tet(L)	tet(L)	tetracycline antibiotic	antibiotic efflux	1	93.6	Lactobacillales (1 reads)
S24	2020-12-31	ANT(4')-Ia	ANT(4')-Ia	aminoglycoside antibiotic	antibiotic inactivation	1	98.32	Bacilli (1 reads)
S25	2021-01-07	ANT(4')-Ia	ANT(4')-Ia	aminoglycoside antibiotic	antibiotic inactivation	2	96.16	Staphylococcus aureus (1 reads); Bacilli (1 reads)
S25	2021-01-07	norB	norB	fluoroquinolone antibiotic	antibiotic efflux	1	90.84	Listeria monocytogenes (1 reads)
S25	2021-01-07	qacG	qacG	disinfecting agents and antiseptics	antibiotic efflux	2	94.83	Staphylococcus (2 reads)
S25	2021-01-07	tet(L)	tet(L)	tetracycline antibiotic	antibiotic efflux	1	98.49	Bacteria (1 reads)
S26	2021-01-15	ANT(4')-Ia	ANT(4')-Ia	aminoglycoside antibiotic	antibiotic inactivation	7	95.7	Bacilli (5 reads); Staphylococcaceae (1 reads); Staphylococcus aureus (1 reads)
S26	2021-01-15	Escherichia coli mdfA	Ecol_mdfA	disinfecting agents and antiseptics;phenicol antibiotic;tetracycline antibiotic	antibiotic efflux	1	92.24	Enterobacteriaceae (1 reads)
S26	2021-01-15	qacG	qacG	disinfecting agents and antiseptics	antibiotic efflux	30	95.85	Staphylococcus (23 reads); Staphylococcaceae (7 reads)
S26	2021-01-15	tet(L)	tet(L)	tetracycline antibiotic	antibiotic efflux	6	97.31	Staphylococcaceae (2 reads); Staphylococcus aureus (1 reads); Bacilli (1 reads); Bacteria (1 reads); Lactobacillales (1 reads)
S27	2021-01-20	ANT(4')-Ia	ANT(4')-Ia	aminoglycoside antibiotic	antibiotic inactivation	4	95.14	Bacilli (2 reads); Staphylococcaceae (1 reads); Staphylococcus aureus (1 reads)
S27	2021-01-20	norC	norC	disinfecting agents and antiseptics;fluoroquinolone antibiotic	antibiotic efflux	1	94.48	Staphylococcus aureus (1 reads)
S27	2021-01-20	qacG	qacG	disinfecting agents and antiseptics	antibiotic efflux	4	95.53	Staphylococcus (4 reads)
S27	2021-01-20	tet(K)	tet(K)	tetracycline antibiotic	antibiotic efflux	1	95.31	Staphylococcus (1 reads)
S27	2021-01-20	tet(L)	tet(L)	tetracycline antibiotic	antibiotic efflux	2	95.3	Terrabacteria group (1 reads); Staphylococcus aureus (1 reads)
S28	2021-01-26	lnuA	lnuA	lincosamide antibiotic	antibiotic inactivation	2	91.12	Bacilli (2 reads)
S28	2021-01-26	qacG	qacG	disinfecting agents and antiseptics	antibiotic efflux	6	97.67	Staphylococcus (4 reads); Staphylococcaceae (2 reads)
S30	2021-02-09	qacG	qacG	disinfecting agents and antiseptics	antibiotic efflux	1	96.3	Staphylococcus (1 reads)
S31	2021-02-16	ANT(4')-Ia	ANT(4')-Ia	aminoglycoside antibiotic	antibiotic inactivation	2	96.03	Bacilli (2 reads)
S31	2021-02-16	PC1 beta-lactamase (blaZ)	PC1_blaZ	penam	antibiotic inactivation	1	96	Staphylococcus (1 reads)
S31	2021-02-16	aadA24	aadA24	aminoglycoside antibiotic	antibiotic inactivation	1	92.86	Gammaproteobacteria (1 reads)
S31	2021-02-16	qacEdelta1	qacEdelta1	disinfecting agents and antiseptics	antibiotic efflux	1	95.76	Gammaproteobacteria (1 reads)
S31	2021-02-16	qacG	qacG	disinfecting agents and antiseptics	antibiotic efflux	3	96.93	Staphylococcus (2 reads); Bacteria (1 reads)
S33	2021-03-01	aadA27	aadA27	aminoglycoside antibiotic	antibiotic inactivation	1	92.12	cellular organisms (1 reads)
S33	2021-03-01	abcA	abcA	cephalosporin;penam;peptide antibiotic	antibiotic efflux	2	94.89	Aspergillus fumigatus (2 reads)
S34	2021-03-08	QnrD1	QnrD1	fluoroquinolone antibiotic	antibiotic target protection	1	93.54	Morganellaceae (1 reads)
S34	2021-03-08	qacG	qacG	disinfecting agents and antiseptics	antibiotic efflux	4	94.54	Staphylococcus (4 reads)
S34	2021-03-08	sul2	sul2	sulfonamide antibiotic;sulfone antibiotic	antibiotic target replacement	1	92.52	Pseudomonadota (1 reads)
S34	2021-03-08	tet(K)	tet(K)	tetracycline antibiotic	antibiotic efflux	1	98.73	Staphylococcus (1 reads)
S40	2021-04-19	lnuA	lnuA	lincosamide antibiotic	antibiotic inactivation	2	94.14	Lactobacillales (2 reads)
S46	2021-06-01	AcrS	AcrS	cephalosporin;cephamycin;disinfecting agents and antiseptics;fluoroquinolone antibiotic;glycylcycline;penam;phenicol antibiotic;rifamycin antibiotic;tetracycline antibiotic	antibiotic efflux	3	91.68	Escherichia coli (3 reads)
S46	2021-06-01	mdtE	mdtE	fluoroquinolone antibiotic;macrolide antibiotic;penam	antibiotic efflux	1	93.15	Escherichia coli (1 reads)
S46	2021-06-01	mdtF	mdtF	fluoroquinolone antibiotic;macrolide antibiotic;penam	antibiotic efflux	1	92.57	Escherichia coli (1 reads)
S47	2021-06-08	ACC-1b	ACC-1b	cephalosporin;cephamycin;monobactam;oxacephem;penam	antibiotic inactivation	2	92.98	Enterobacterales (2 reads)

### Sheet: Supplementary_Table_S7
Table S7: Weekly collection AMR gene counts by week
Sample	Collection date	Number of AMR genes	Total AMR hits
S01	2020-07-16	0	0
S02	2020-07-20	0	0
S03	2020-07-29	1	3
S04	2020-08-03	2	14
S05	2020-08-10	0	0
S06	2020-08-17	1	16
S07	2020-08-28	0	0
S08	2020-09-02	19	1286
S09	2020-09-09	1	8
S10	2020-09-24	2	3
S11	2020-09-30	2	6
S12	2020-10-07	8	51
S13	2020-10-14	3	37
S14	2020-10-22	4	17
S15	2020-10-28	4	13
S16	2020-11-04	2	13
S17	2020-11-11	3	12
S18	2020-11-18	6	324
S19	2020-11-26	6	363
S20	2020-12-02	6	199
S21	2020-12-09	4	83
S22	2020-12-17	0	0
S23	2020-12-22	5	10
S24	2020-12-31	1	1
S25	2021-01-07	4	6
S26	2021-01-15	4	44
S27	2021-01-20	5	12
S28	2021-01-26	2	8
S29	2021-02-02	0	0
S30	2021-02-09	1	1
S31	2021-02-16	5	8
S32	2021-02-23	0	0
S33	2021-03-01	2	3
S34	2021-03-08	4	7
S35	2021-03-15	0	0
S36	2021-03-24	0	0
S37	2021-03-31	0	0
S38	2021-04-07	0	0
S39	2021-04-12	0	0
S40	2021-04-19	1	2
S41	2021-04-29	0	0
S42	2021-05-06	0	0
S43	2021-05-11	0	0
S44	2021-05-17	0	0
S45	2021-05-25	0	0
S46	2021-06-01	3	5
S47	2021-06-08	1	2
S48	2021-06-15	0	0
S49	2021-06-21	0	0
S50	2021-06-30	0	0
S51	2021-07-07	0	0
		112	2557
			2505	0.979664

### Sheet: Supplementary_Table_S8
Table S8: NHM Wildlife Garden species
Name	NCBI taxid
Acer	4022
Acer campestre	66205
Acer pseudoplatanus	4026
Achillea millefolium	13329
Aegopodium podagraria	40902
Aesculus hippocastanum	43364
Aethusa cynapium	40954
Agrimonia eupatoria	57912
Agrostemma githago	39848
Agrostis capillaris	204232
Agrostis curtisii	1155246
Agrostis gigantea	345916
Agrostis stolonifera	63632
Alisma plantago-aquatica	15000
Alliaria petiolata	126270
Allium paradoxum	166818
Allium roseum	74898
Allium schoenoprasum	74900
Allium triquetrum	74902
Allium ursinum	4684
Alnus glutinosa	3517
Alopecurus pratensis	15304
Anemone nemorosa	37489
Angelica sylvestris	54703
Anthoxanthum odoratum	29661
Anthriscus sylvestris	48027
Aquilegia vulgaris	3451
Arctium minus	143172
Arrhenatherum elatius	52139
Artemisia verlotiorum	72356
Artemisia vulgaris	4220
Arum maculatum	4458
Asarum europaeum	49456
Asplenium scolopendrium	41964
Aucuba japonica	16901
Ballota nigra	194200
Bellis perennis	41492
Berberis julianae	258178
Berula erecta	54827
Betonica officinalis	53173
Betula pendula	3505
Betula pubescens	38787
Brachypodium pinnatum	29663
Brachypodium sylvaticum	29664
Briza media	281077
Bromus diandrus	37722
Bromus erectus	29666
Bromus hordeaceus	52147
Bromus sterilis	55777
Buddleja davidii	28540
Calamagrostis canescens	1155255
Calluna vulgaris	13385
Caltha palustris	3449
Calystegia sepium	47519
Calystegia silvatica	267568
Campanula glomerata	82281
Campanula poscharskyana	361395
Campanula rotundifolia	239422
Campanula trachelium	85178
Capsella bursa-pastoris	3719
Cardamine flexuosa	50462
Cardamine hirsuta	50463
Cardamine pratensis	50465
Carex acutiformis	140783
Carex depauperata	234461
Carex divulsa subsp. divulsa	912419
Carex flacca	140814
Carex hirta	15193
Carex otrubae	140839
Carex pendula	312760
Carex riparia	312765
Carex rostrata	241230
Carex sylvatica	241234
Carpinus betulus	12990
Castanea sativa	21020
Centaurea cyanus	41522
Centaurea nigra	75633
Centranthus ruber	42332
Cerastium fontanum	230722
Cerastium glomeratum	3580
Chamaenerion angustifolium	13055
Chelidonium majus	71251
Chenopodium album	3559
Cichorium intybus	13427
Cirsium arvense	41550
Cirsium vulgare	92907
Clematis vitalba	37490
Clinopodium vulgare	204222
Convolvulus arvensis	4123
Conyza canadensis	72917
Conyza sumatrensis	212787
Cornus sanguinea	367354
Corylus avellana	13451
Cotoneaster	36607
Crataegus crus-galli	416281
Crataegus monogyna	140997
Crepis biennis	122532
Crepis capillaris	13465
Crocus	58949
Cruciata laevipes	29786
Cynosurus cristatus	211939
Cytisus scoparius	3835
Dactylis glomerata	4509
Dactylorhiza fuchsii	230571
Daucus carota	4039
Deschampsia cespitosa	37723
Deschampsia flexuosa	29672
Digitalis purpurea	4164
Dipsacus fullonum	183561
Dryopteris dilatata	239561
Dryopteris filix-mas	3289
Elymus caninus	129741
Elymus repens	52152
Epilobium ciliatum	33132
Epilobium hirsutum	210355
Epilobium parviflorum	644182
Equisetum arvense	3258
Equisetum fluviatile	231680
Erica cinerea	270432
Erigeron karvinskianus	91275
Euonymus europaeus	123417
Eupatorium cannabinum	102770
Euphorbia peplus	38846
Fagus sylvatica	28930
Fraxinus excelsior	38873
Festuca gigantea	29677
Festuca rubra	52153
Ficaria verna	79245
Filipendula ulmaria	57917
Fragaria vesca	57918
Frangula alnus	106677
Fritillaria meleagris	134857
Galanthus nivalis	4670
Galeopsis tetrahit	1000418
Galium aparine	29788
Galium mollugo	254777
Galium odoratum	35899
Galium pomeranicum	1851359
Galium verum	462873
Geranium dissectum	326028
Geranium lucidum	379949
Geranium molle	581251
Geranium pratense	487788
Geranium pyrenaicum	379953
Geranium robertianum	122183
Geranium rotundifolium	379955
Geranium versicolor	1167296
Geum urbanum	57919
Glechoma hederacea	28509
Glyceria maxima	388680
Hedera helix	4052
Helleborus viridis	171903
Heracleum sphondylium	40919
Hesperis matronalis	264418
Hieracium	102745
Hippuris vulgaris	39321
Hirschfeldia incana	71354
Holcus lanatus	29679
Hordeum murinum	97361
Humulus lupulus	3486
Hyacinthoides non-scripta	81762
Hydrocharis morsus-ranae	55464
Hypericum androsaemum	140968
Hypericum perforatum	65561
Hypericum tetrapterum	626749
Hypochaeris radicata	58656
Ilex	4295
Ilex aquifolium	4298
Ipheion uniflorum	82527
Iris foetidissima	585813
Iris pseudacorus	82213
Jacobaea vulgaris	98722
Juncus effusus	13579
Juncus inflexus	318445
Juniperus communis	58039
Knautia arvensis	105271
Laburnum anagyroides	49828
Lamium galeobdolon	53161
Lamium album	53159
Lamium purpureum	53164
Lapsana communis	268080
Lathyrus pratensis	254779
Lathyrus sylvestris	313117
Lemna minuta	161101
Lemna trisulca	161105
Leontodon hispidus	58660
Leucanthemum vulgare	99072
Ligustrum ovalifolium	126436
Ligustrum vulgare	13597
Lolium perenne	4522
Lonicera japonica	105884
Lonicera periclymenum	213829
Lotus corniculatus	47247
Lotus pedunculatus	347994
Luzula campestris	218141
Luzula sylvatica	59018
Lysimachia nummularia	175113
Lysimachia vulgaris	191068
Lythrum salicaria	13129
Malus	3749
Malus domestica	3750
Malus floribunda	138912
Malus pumila	283210
Malus sylvestris	3752
Malva sylvestris	145754
Matricaria discoidea	883867
Medicago lupulina	47085
Melica uniflora	29686
Melilotus officinalis	47083
Melissa officinalis	39338
Mentha aquatica	190902
Menyanthes trifoliata	28525
Mercurialis perennis	3985
Milium effusum	376129
Muscari	16161
Muscari armeniacum	156613
Myosotis arvensis	192338
Myrica gale	29739
Narcissus pseudonarcissus	39639
Nuphar lutea	77113
Nymphaea alba	34301
Oenanthe crocata	254044
Ononis repens	2919360
Origanum vulgare	39352
Ornithogalum umbellatum	81785
Papaver rhoeas	33128
Parietaria judaica	33127
Parietaria officinalis	13187
Pentaglottis sempervirens	203760
Petasites pyrenaicus	1533278
Petroselinum segetum	1155348
Peucedanum officinale	203712
Phalaris arundinacea	96050
Philadelphus	23113
Phleum bertolonii	388715
Phragmites australis	29695
Phuopsis stylosa	35921
Picris echioides	174463
Pilosella aurantiaca	221188
Pimpinella major	1000425
Pinus sylvestris	3349
Plantago lanceolata	39414
Plantago major	29818
Platanus x hispanica	140101
Poa annua	93036
Poa pratensis	4545
Poa trivialis	89684
Polygonum aviculare	137693
Polystichum setiferum	207872
Populus nigra	3691
Potentilla anserina	57926
Potentilla reptans	57933
Primula veris	170927
Primula vulgaris	175104
Primula x polyantha	184981
Prunella vulgaris	39358
Prunus avium	42229
Prunus cerasifera	36595
Prunus laurocerasus	32242
Prunus padus	97307
Prunus spinosa	114937
Pteridium aquilinum	32101
Pyrus pyraster	356590
Quercus ilex	58334
Quercus petraea	38865
Quercus robur	38942
Ranunculus acris	3447
Ranunculus bulbosus	74828
Ranunculus lingua	105186
Ranunculus repens	137665
Reseda lutea	202615
Rhamnus cathartica	3610
Rhinanthus minor	254782
Rosa canina	74635
Rubus caesius	75065
Rubus fruticosus	211815
Rumex acetosa	41241
Rumex acetosella	61450
Rumex obtusifolius	3619
Rumex sanguineus	291096
Ruscus aculeatus	59067
Sagina procumbens	230724
Salix caprea	172267
Salix cinerea	470278
Salix fragilis	77063
Salix x fragilis	1370111
Salvia verbenaca	268912
Sambucus nigra	4202
Sanguisorba minor	137456
Sanguisorba officinalis	137457
Sanicula europaea	71982
Scabiosa columbaria	180561
Scrophularia auriculata	1053393
Scrophularia nodosa	90363
Sedum album	23029
Sedum rupestre	2726408
Senecio vulgaris	76276
Sherardia arvensis	29803
Silene dioica	39879
Silene flos-cuculi	42036
Silene latifolia	37657
Silene uniflora	39919
Silene vulgaris	42043
Sison amomum	1155366
Sisymbrium officinale	203582
Solanum dulcamara	45834
Solanum nigrum	4112
Sonchus oleraceus	50207
Sonchus palustris	50210
Sorbus aria	2906878
Sorbus aucuparia	36599
Stachys sylvatica	53175
Stellaria holostea	581250
Stellaria media	13274
Stellaria pallida	1137916
Symphytum grandiflorum	1288264
Symphytum orientale	1452890
Syringa vulgaris	34270
Taraxacum officinale	50225
Taxus baccata	25629
Thalictrum flavum	150094
Tilia tomentosa	121718
Torilis japonica	49576
Tragopogon pratensis	41653
Trifolium pratense	57577
Trifolium repens	3899
Trisetum flavescens	87477
Tussilago farfara	118778
Ulex europaeus	3902
Ulex minor	183318
Umbilicus rupestris	91168
Urtica dioica	3501
Veronica chamaedrys	165330
Veronica hederifolia	202477
Veronica montana	165339
Veronica persica	138560
Viburnum lantana	237945
Viburnum opulus	85293
Vicia cracca	3905
Vicia hirsuta	3910
Vicia sativa	3908
Vicia sepium	347188
Vinca	60092
Viola	509528
Viola odorata	97441
Viola reichenbachiana	97450
Viola riviniana	214052
Viscum album	3972
Whitebeam	36601

### Sheet: Supplementary_Table_S9
Table S9: Plants in the wildlife garden with NCBI genomes
NCBI ID	Name	Common name	Pollen dispersal	Detected	Growth form	Plant group
3349	Pinus sylvestris	Scots pine	Wind	1	Tree	Gymnosperm
3486	Humulus lupulus	Common hop	Wind	1	Vine	Angiosperm
3505	Betula pendula	Silver birch	Wind	1	Tree	Angiosperm
3517	Alnus glutinosa	Common alder	Wind	1	Tree	Angiosperm
3559	Chenopodium album	Fat hen	Wind	1	Herb	Angiosperm
3691	Populus nigra	Black poplar	Wind	1	Tree	Angiosperm
3719	Salix sp.	Willow	Animal	0	Shrub/Tree	Angiosperm
3750	Malus domestica	Apple	Animal	1	Tree	Angiosperm
3752	Pyrus sp.	Pear	Animal	0	Tree	Angiosperm
3899	Ulmus sp.	Elm	Wind	0	Tree	Angiosperm
3908	Fagus sylvatica	European beech	Wind	0	Tree	Angiosperm
3972	Fraxinus excelsior	Ash	Wind	1	Tree	Angiosperm
4039	Acer pseudoplatanus	Sycamore maple	Wind	1	Tree	Angiosperm
4052	Acer campestre	Field maple	Wind	1	Tree	Angiosperm
4202	Corylus avellana	Hazel	Wind	1	Shrub/Tree	Angiosperm
4298	Carpinus betulus	Hornbeam	Wind	1	Tree	Angiosperm
4509	Urtica dioica	Stinging nettle	Wind	0	Herb	Angiosperm
4522	Parietaria judaica	Pellitory-of-the-wall	Wind	1	Herb	Angiosperm
4545	Plantago lanceolata	Ribwort plantain	Wind	1	Herb	Angiosperm
13055	Artemisia vulgaris	Mugwort	Wind	1	Herb	Angiosperm
13427	Ambrosia artemisiifolia	Common ragweed	Wind	0	Herb	Angiosperm
13451	Artemisia absinthium	Wormwood	Wind	1	Herb	Angiosperm
13579	Plantago major	Greater plantain	Wind	0	Herb	Angiosperm
13597	Rumex acetosa	Common sorrel	Wind	1	Herb	Angiosperm
15000	Poaceae sp.	Grasses	Wind	0	Grass	Angiosperm
23029	Secale cereale	Rye	Wind	0	Grass	Angiosperm
28930	Lolium perenne	Perennial ryegrass	Wind	1	Grass	Angiosperm
29695	Dactylis glomerata	Cocksfoot	Wind	1	Grass	Angiosperm
29739	Festuca rubra	Red fescue	Wind	1	Grass	Angiosperm
29786	Poa pratensis	Smooth meadow-grass	Wind	0	Grass	Angiosperm
29803	Holcus lanatus	Yorkshire fog	Wind	0	Grass	Angiosperm
29818	Agrostis capillaris	Common bent	Wind	0	Grass	Angiosperm
33127	Parietaria judaica	Pellitory-of-the-wall	Wind	1	Herb	Angiosperm
37657	Quercus robur	English oak	Wind	0	Tree	Angiosperm
38846	Quercus petraea	Sessile oak	Wind	0	Tree	Angiosperm
38873	Quercus ilex	Holm oak	Wind	0	Tree	Angiosperm
38942	Quercus robur	English oak	Wind	1	Tree	Angiosperm
39358	Platanus √ó acerifolia	London plane	Wind	0	Tree	Angiosperm
39414	Juglans regia	Walnut	Wind	0	Tree	Angiosperm
39639	Castanea sativa	Sweet chestnut	Wind	0	Tree	Angiosperm
39848	Tilia cordata	Small-leaved lime	Animal	0	Tree	Angiosperm
39919	Tilia platyphyllos	Large-leaved lime	Animal	0	Tree	Angiosperm
42043	Aesculus hippocastanum	Horse chestnut	Animal	0	Tree	Angiosperm
42229	Robinia pseudoacacia	Black locust	Animal	1	Tree	Angiosperm
45834	Sambucus nigra	Elder	Animal	1	Shrub	Angiosperm
47085	Ligustrum vulgare	Wild privet	Animal	0	Shrub	Angiosperm
50462	Fraxinus angustifolia	Narrow-leaved ash	Wind	0	Tree	Angiosperm
55777	Olea europaea	Olive	Wind	0	Tree	Angiosperm
57577	Phillyrea latifolia	Green olive tree	Wind	0	Shrub	Angiosperm
57919	Fraxinus ornus	Manna ash	Animal	0	Tree	Angiosperm
57926	Ligustrum ovalifolium	Garden privet	Animal	0	Shrub	Angiosperm
59018	Platanus orientalis	Oriental plane	Wind	0	Tree	Angiosperm
65561	Taxus baccata	Yew	Wind	0	Tree	Gymnosperm
66205	Cupressus sempervirens	Mediterranean cypress	Wind	1	Tree	Gymnosperm
71354	Cedrus atlantica	Atlas cedar	Wind	0	Tree	Gymnosperm
72917	Juniperus communis	Common juniper	Wind	0	Tree	Gymnosperm
91168	Thuja occidentalis	Northern white cedar	Wind	1	Tree	Gymnosperm
93036	Ailanthus altissima	Tree of heaven	Wind	0	Tree	Angiosperm
97307	Hedera helix	Common ivy	Animal	0	Vine	Angiosperm
97441	Ilex aquifolium	Holly	Animal	0	Shrub/Tree	Angiosperm
105884	Cupressus arizonica	Arizona cypress	Wind	0	Tree	Gymnosperm
123417	Pinus nigra	Austrian pine	Wind	1	Tree	Gymnosperm
126270	Picea abies	Norway spruce	Wind	0	Tree	Gymnosperm
137693	Larix decidua	European larch	Wind	0	Tree	Gymnosperm
143172	Abies alba	Silver fir	Wind	1	Tree	Gymnosperm
161101	Corylus colurna	Turkish hazel	Wind	0	Tree	Angiosperm
170927	Morus alba	White mulberry	Wind	0	Tree	Angiosperm
175104	Broussonetia papyrifera	Paper mulberry	Wind	0	Tree	Angiosperm
194200	Platanus occidentalis	American sycamore	Wind	0	Tree	Angiosperm
318445	Acer negundo	Box elder	Wind	0	Tree	Angiosperm
379955	Acer platanoides	Norway maple	Wind	1	Tree	Angiosperm
1000418	Ginkgo biloba	Ginkgo	Wind	1	Tree	Gymnosperm
